# Landscape of immune-related signatures induced by targeting of different epigenetic regulators in melanoma: implications for immunotherapy

**DOI:** 10.1101/2022.04.13.488140

**Authors:** Andrea Anichini, Alessandra Molla, Gabriella Nicolini, Valentina E. Perotti, Francesco Sgambelluri, Alessia Covre, Carolina Fazio, Maria Fortunata Lofiego, Anna Maria di Giacomo, Sandra Coral, Antonella Manca, Maria Cristina Sini, Marina Pisano, Teresa Noviello, Francesca Caruso, Silvia Brich, Giancarlo Pruneri, Andrea Maurichi, Mario Santinami, Michele Ceccarelli, Giuseppe Palmieri, Michele Maio, Roberta Mortarini, the EPigenetic Immune-oncology Consortium AIRC (EPICA) investigators

## Abstract

**Background:** Innovative cancer immunotherapy approaches aim at combining immune checkpoint inhibitors with other immunomodulatory agents. Epigenetic regulators can control immune-related genes, therefore targeting them with specific inhibitors may be a potential way forward. Here we identified immune-related signatures induced by four classes of epigenetic drugs in human melanoma cells to define the most promising agent and to understand its biological activity in-vitro, in-vivo and in clinical samples.

**Methods:** Human melanoma cell lines were characterized for mutational and differentiation profile and treated with inhibitors of DNA methyltransferases (guadecitabine), histone deacetylases (givinostat), bromodomain and extraterminal domain proteins (JQ1 and OTX-015) and enhancer of zeste homolog 2 (GSK126). Drug-specific gene signatures were identified by Clariom S and Nanostring platforms. Modulation of 14 proteins was determined by quantitative western blot. Ingenuity Pathway Analysis (IPA) identified Upstream Regulator (UR) molecules explaining changes in gene expression and biological activity of drugs. Gene set enrichment and IPA were used to test modulation of guadecitabine-specific gene and UR signatures, respectively, in on-treatment tumor biopsies from melanoma patients enrolled in the Phase Ib NIBIT-M4 Guadecitabine + Ipilimumab Trial.

**Results:** Drug-specific gene and UR signatures were identified for each of the four inhibitors. Immune-related genes were frequently upregulated by guadecitabine, to a lesser extent by givinostat, but downregulated by JQ1 and OTX-015. GSK126 was the least active drug. Treatment of melanoma cells with combination of two epigenetic drugs revealed a dominant effect of guadecitabine and JQ1 on immune-related gene modulation. Drug-specific modulatory profiles were confirmed at the protein level. The guadecitabine-specific UR signature was characterized by activated molecules of the TLR, NF-kB, and IFN innate immunity pathways and was induced in drug-treated melanoma, mesothelioma, hepatocarcinoma cell lines and human melanoma xenografts. Most of the guadecitabine-specific signature genes (n>160) were upregulated in on-treatment tumor biopsies from NIBIT-M4 trial. Progressive activation of guadecitabine UR signature molecules was observed in on-treatment tumor biopsies from responding compared to non-responding patients.

**Conclusions:** Guadecitabine was the most promising immunomodulatory agent among those investigated. This DNA methyltransferases inhibitor emerged as a strong inducer of innate immunity pathways, supporting the rationale for its use in combinatorial immunotherapy approaches.
