## Supplementary Table S2 for "Landscape of immune-related signatures induced by targeting of different epigenetic regulators in melanoma: implications for immunotherapy"

### Sheet: Foglio1
		Supplementary Table S2. Drug doses used for experiments and effect of each drug at such dose in the MTT assay on each cell line.
		A	Drug doses (nM) used for treatments related to Clariom S, Nanostring and Western blot experiments
			CELL LINES
		DRUG	BNV13	GRD43	BRM17	CST30	GML41	CPN20	FRN39	MNT59	SLN91	VRG100	ARS2	BRB8	CL19	CLM27
		DECITABINE	1000	1000
		GUADECITABINE			1000	1000	1000	1000	1000	1000	1000	1000	1000	1000	1000	1000
		GIVINOSTAT	500	250	125	250	500	250	30	125	125	250	250	250	250	250
		JQ-1	250	125	125	750	125	250	1000	62.5	500	1000	125	125	125	500
		OTX-015		125	31.25	750	125	250	1000		500	250	125	62.5	62.5	125
		GSK-126	1000	1000	1000	1000	1000	1000	1000	1000	1000	1000	1000	1000	500	500
		ABEMACICLIB			1000	1000	750	1000	125	750	250	750	500	1000	250	500
		B	Effect ( % of control, 96 h MTT assay) observed at the doses used for Clariom S, Nanostring and Western blot experiments
			CELL LINES
		DRUG	BNV13	GRD43	BRM17	CST30	GML41	CPN20	FRN39	MNT59	SLN91	VRG100	ARS2	BRB8	CL19	CLM27
		DECITABINE	83	93.8
		GUADECITABINE			79.2	81.4	90.8	88.2	97.2	96	111.3	105.5	69.1	98.8	67.7	86.7
		GIVINOSTAT	78.1	94.6	75.3	77.1	81.9	80.8	67.8	92.6	79.1	87.8	73.5	78.8	70.6	81.1
		JQ-1	105.4	91.4	85.5	83.8	85.1	81.6	83.5	79.2	83.4	79.2	73.8	77	76.4	92.9
		OTX-015		69.6	71	65.7	62.3	82	97.7		71.9	64.6	63.7	73.1	73.3	74.6
		GSK-126	89.4	100.3	86.7	99.2	88.2	82.3	87.2	103	87.3	90.2	87.7	84.1	89.7	72.7
		ABEMACICLIB			80	80.8	71.9	90	68.1	83	70.8	77	97.4	94.2	79.1	100.7
				not done
