## Supplementary Table S3 for "Landscape of immune-related signatures induced by targeting of different epigenetic regulators in melanoma: implications for immunotherapy"

### Sheet: Sheet1
	Table S3	Antibodies used in quantitative western blot analysis
	Ab	Clone	Species	Company	CATALOG#
1	MHC CLASS I	EMR85	Mouse	Abcam	ab70328
2	HLA-DR	TAL 1B5	Mouse	Santa Cruz	SC-53319
3	β2- microglobulin	D8P1H	Rabbit	Cell Signaling	# 12851
4	TAP1	Polyclonal	Rabbit	Cell Signaling	# 12341
5	TAP2	Polyclonal	Rabbit	Cell Signaling	# 12259
6	IFITM1	Polyclonal	Rabbit	Cell Signaling	# 13126
7	OAS3	Polyclonal	Rabbit	Thermo Fisher	PA5-97217
8	CEACAM1	EPR4049	Rabbit	Abcam	Ab 108397
9	LMP2	Polyclonal	Rabbit	Abcam	Ab 3328
10	LMP7	Polyclonal	Rabbit	Abcam	Ab 3329
11	PD-L1	E1L3N	Rabbit	Cell Signaling	# 13684
12	c-Myc	D84C12	Rabbit	Cell Signaling	# 5605
13	SOX10	Polyclonal	Goat	Santa Cruz	sc-17342
14	MITF clone C5	C5	Mouse	Santa Cruz	sc-56725
	Loading controls
	Ab	Clone	Species	Company	CATALOG#
	VINCULIN	H-VIN-1	Mouse	Sigma	V 9131
	TUBULIN	DM1A	Mouse	Calbiochem	CP06
