## Supplementary Table S6 for "Landscape of immune-related signatures induced by targeting of different epigenetic regulators in melanoma: implications for immunotherapy"

### Sheet: Foglio1
	Supplementary Table S6			Upstream Regulator analysis on differentially expressed genes in drug-treated vs untreated cell lines VRG100 and CST30.
				The table shows the most significant, top 20 UR activated or inhibited by each drug in the two cell lines.
				The two cell lines were treated with guadecitabine, givinostat, JQ1, GSK126 or abemaciclib.
				Activation z-score values are color-coded (Z>2=red: predicted activation of the corresponding UR; Z<-2=blue: predicted inhibition of the corresponding UR)
				Significant p values are highlighted in light blue.
				Immune-related UR are highlighted in green.
	CELL LINE	DRUG	Upstream Regulator	Molecule Type	Predicted Activation State	Activation z-score	p-value of overlap		CELL LINE	DRUG	Upstream Regulator	Molecule Type	Predicted Activation State	Activation z-score	p-value of overlap		CELL LINE	DRUG	Upstream Regulator	Molecule Type	Predicted Activation State	Activation z-score	p-value of overlap		CELL LINE	DRUG	Upstream Regulator	Molecule Type	Predicted Activation State	Activation z-score	p-value of overlap		CELL LINE	DRUG	Upstream Regulator	Molecule Type	Predicted Activation State	Activation z-score	p-value of overlap
	VRG100	GUADECITABINE	Vegf	group	Activated	5.714	3.78e-16		VRG100	GIVINOSTAT	RICTOR	other	Activated	4.235	0.0346		VRG100	JQ1	MAPK1	kinase	Activated	4.332	5.64e-06		VRG100	GSK126	TRAP1	enzyme	Activated	3	0.0329		VRG100	ABEMACICLIB	NUPR1	transcription regulator	Activated	10.6	5.25e-28
			IFNG	cytokine	Activated	5.116	1.7e-22				F2	peptidase	Activated	3.465	2.51e-09				MYC	transcription regulator	Activated	3.947	6.37e-18				TEAD1	transcription regulator	Activated	2.975	0.00762				CDKN2A	transcription regulator	Activated	6.436	1.29e-13
			IL1B	cytokine	Activated	5.032	5.44e-20				SRF	transcription regulator	Activated	3.454	0.00161				Alpha catenin	group	Activated	3.727	0.000429				BMP7	growth factor	Activated	2.958	0.00715				TGFB1	growth factor	Activated	5.043	1.47e-21
			HGF	growth factor	Activated	4.974	4.83e-15				TBX5	transcription regulator	Activated	3.369	0.0458				SOCS1	other	Activated	3.376	0.0259				LONP1	peptidase	Activated	2.828	0.00359				HIF1A	transcription regulator	Activated	5.041	7.06e-10
			SMARCA4	transcription regulator	Activated	4.888	1.72e-17				EDN1	cytokine	Activated	3.354	0.0042				KRAS	enzyme	Activated	3.223	1.28e-10				OTX2	transcription regulator	Activated	2.789	0.0174				RPS15	other	Activated	4.472	0.0236
			TNF	cytokine	Activated	4.672	3.67e-30				ALDH2	enzyme	Activated	3.293	0.000242				IL1RN	cytokine	Activated	3.217	0.0326				YAP1	transcription regulator	Activated	2.771	0.0359				IL3	cytokine	Activated	4.213	0.000197
			IKBKB	kinase	Activated	4.609	6.27e-11				IFN Beta	group	Activated	3.221	0.000392				TRIB3	kinase	Activated	3.176	0.000967				MRTFB	transcription regulator	Activated	2.728	0.0251				RB1	transcription regulator	Activated	4.19	4.33e-10
			MAP4K4	kinase	Activated	4.608	6.14e-05				BDNF	growth factor	Activated	3.213	0.000256				INSIG2	other	Activated	3.088	0.00448				ALDH2	enzyme	Activated	2.646	9.7e-06				F2	peptidase	Activated	3.998	1.52e-08
			NFkB (complex)	complex	Activated	4.442	1.02e-13				MYOCD	transcription regulator	Activated	3.148	0.00232				CIC	transcription regulator	Activated	3	0.000146				TEAD4	transcription regulator	Activated	2.63	0.05				IL1A	cytokine	Activated	3.978	0.0373
			FGF2	growth factor	Activated	4.368	1.19e-12				INSIG2	other	Activated	3.087	6.51e-06				ZNF217	transcription regulator	Activated	3	0.0244				GLI1	transcription regulator	Activated	2.586	0.0139				Tgf beta	group	Activated	3.791	1.63e-06
			IL6	cytokine	Activated	4.289	1.25e-12				HDL-cholesterol	complex	Activated	3.008	2.9e-09				TRIM24	transcription regulator	Activated	2.972	0.000162				SGK1	kinase	Activated	2.563	0.0011				SREBF1	transcription regulator	Activated	3.769	0.000458
			STAT1	transcription regulator	Activated	4.185	9.54e-07				MFSD2A	transporter	Activated	2.985	0.0023				HNF1B	transcription regulator	Activated	2.908	0.0326				KLF4	transcription regulator	Activated	2.538	0.0245				TGFB3	growth factor	Activated	3.703	3.08e-05
			OSM	cytokine	Activated	4.182	1.85e-10				HSF1	transcription regulator	Activated	2.976	0.00299				SAFB	other	Activated	2.887	0.00199				CTNNB1	transcription regulator	Activated	2.454	0.037				PDGF BB	complex	Activated	3.668	4.87e-15
			KDM5A	transcription regulator	Activated	4.158	0.00336				SPRY1	other	Activated	2.975	0.0171				BDNF	growth factor	Activated	2.844	4.61e-05				TEAD3	transcription regulator	Activated	2.449	0.033				TNF	cytokine	Activated	3.59	5.51e-15
			PRKCD	kinase	Activated	4.096	9.3e-06				MYOD1	transcription regulator	Activated	2.928	0.00118				SPTLC2	enzyme	Activated	2.828	0.0373				TEAD2	transcription regulator	Activated	2.449	0.0433				MAPK1	kinase	Activated	3.533	8.44e-05
			TLR7	transmembrane receptor	Activated	4.067	3.93e-05				MEF2C	transcription regulator	Activated	2.913	0.00355				IKZF3	transcription regulator	Activated	2.802	0.0257				AR	ligand-dependent nuclear receptor	Activated	2.351	7e-05				CSF1	cytokine	Activated	3.517	1.47e-05
			IL1A	cytokine	Activated	4.033	1.87e-05				MKNK1	kinase	Activated	2.858	0.0247				ELOVL5	enzyme	Activated	2.743	0.0399				BMP6	growth factor	Activated	2.269	0.00223				EDN1	cytokine	Activated	3.507	3.02e-07
			TNFSF11	cytokine	Activated	3.919	3.88e-07				PGR	ligand-dependent nuclear receptor	Activated	2.851	1.37e-10				estrogen receptor	group	Activated	2.708	0.00554				ABL1	kinase	Activated	2.219	0.0437				ERK	group	Activated	3.504	1.63e-05
			RICTOR	other	Activated	3.9	0.00305				Ngf	group	Activated	2.78	0.00157				SPDEF	transcription regulator	Activated	2.674	0.00246				IRS2	enzyme	Activated	2.2	0.0482				INS	other	Activated	3.435	0.00114
			Interferon alpha	group	Activated	3.812	0.000136				TLR7	transmembrane receptor	Activated	2.765	0.0304				MYCN	transcription regulator	Activated	2.656	0.00462				STAT5A	transcription regulator	Activated	2.158	0.00601				NLRP3	other	Activated	3.434	0.0153
			INSR	kinase	Inhibited	-3.184	4.58e-07				SCAP	other	Inhibited	-3.774	1.04e-05				SMARCA4	transcription regulator	Inhibited	-6.145	2.6e-06				INSIG1	other	Inhibited	-3.13	0.0321				RABL6	other	Inhibited	-5.729	3.18e-12
			Alpha catenin	group	Inhibited	-3.174	1.47e-08				TWIST1	transcription regulator	Inhibited	-3.282	4.39e-06				BRD4	kinase	Inhibited	-6.034	5.45e-06				UCP1	transporter	Inhibited	-3.088	0.0107				E2f	group	Inhibited	-5.054	7.83e-12
			CAB39L	kinase	Inhibited	-3.105	1.86e-05				ATF4	transcription regulator	Inhibited	-3.151	4.28e-20				CG	complex	Inhibited	-5.85	0.00901				ATF4	transcription regulator	Inhibited	-3.041	1.43e-06				IFNA2	cytokine	Inhibited	-4.551	2.47e-05
			PPARGC1A	transcription regulator	Inhibited	-2.967	1.24e-09				MYCN	transcription regulator	Inhibited	-2.968	9.08e-05				TGFB1	growth factor	Inhibited	-5.827	1.1e-17				CEBPB	transcription regulator	Inhibited	-2.53	0.0361				EP400	other	Inhibited	-4.482	6.42e-07
			EFNA5	kinase	Inhibited	-2.846	0.000548				RPTOR	other	Inhibited	-2.926	0.0358				IFNA2	cytokine	Inhibited	-5.256	8.25e-05				DGCR8	enzyme	Inhibited	-2.449	0.0272				ESR1	ligand-dependent nuclear receptor	Inhibited	-4.34	1.32e-14
			NPC2	transporter	Inhibited	-2.789	0.00463				SREBF2	transcription regulator	Inhibited	-2.921	4.22e-09				F2	peptidase	Inhibited	-5.22	4.6e-06				NEUROG1	transcription regulator	Inhibited	-2.333	0.00623				CDH1	other	Inhibited	-4.06	0.0025
			SCAP	other	Inhibited	-2.75	0.00288				NR1D1	ligand-dependent nuclear receptor	Inhibited	-2.792	0.00509				IFNL1	cytokine	Inhibited	-5.179	7.98e-07				IDO1	enzyme	Inhibited	-2	0.0131				MITF	transcription regulator	Inhibited	-4.022	1.06e-07
			SIRT1	transcription regulator	Inhibited	-2.716	7.63e-06				UCP1	transporter	Inhibited	-2.776	4.38e-05				AGT	growth factor	Inhibited	-5.177	5.87e-05												KDM1A	enzyme	Inhibited	-4.014	2.81e-06
			IL1RN	cytokine	Inhibited	-2.715	0.00276				ZBED6	transcription regulator	Inhibited	-2.72	0.00297				STAT1	transcription regulator	Inhibited	-5.056	0.00241												PTGER2	G-protein coupled receptor	Inhibited	-3.964	4.83e-07
			NLRX1	other	Inhibited	-2.714	0.0458				SH3TC2	other	Inhibited	-2.714	0.00288				Interferon alpha	group	Inhibited	-4.991	0.000257												E2F1	transcription regulator	Inhibited	-3.954	9.89e-16
			HBA1/HBA2	transporter	Inhibited	-2.714	0.0207				INSR	kinase	Inhibited	-2.69	1.73e-05				Ifnar	group	Inhibited	-4.953	4.98e-05												TBX2	transcription regulator	Inhibited	-3.934	3.05e-12
			SREBF2	transcription regulator	Inhibited	-2.692	0.0142				LAMTOR1	other	Inhibited	-2.646	0.000522				ATF4	transcription regulator	Inhibited	-4.911	2.27e-09												S100A6	transporter	Inhibited	-3.9	1.06e-05
			EFNA4	kinase	Inhibited	-2.673	0.00107				MYC	transcription regulator	Inhibited	-2.589	5e-14				Vegf	group	Inhibited	-4.891	6.94e-06												E2F3	transcription regulator	Inhibited	-3.84	3.8e-12
			EFNA3	kinase	Inhibited	-2.673	0.00139				IDO1	enzyme	Inhibited	-2.574	0.0177				IFNG	cytokine	Inhibited	-4.726	1.74e-07												FOXM1	transcription regulator	Inhibited	-3.64	1.29e-11
			PPARGC1B	transcription regulator	Inhibited	-2.637	0.00722				TBX3	transcription regulator	Inhibited	-2.401	0.00559				IRF3	transcription regulator	Inhibited	-4.52	0.00565												PAX5	transcription regulator	Inhibited	-3.5	0.0185
			CTLA4	transmembrane receptor	Inhibited	-2.557	0.0148				PAEP	other	Inhibited	-2.393	0.0445				OSM	cytokine	Inhibited	-4.48	1.39e-06												IFNB1	cytokine	Inhibited	-3.418	0.00245
			E2F3	transcription regulator	Inhibited	-2.529	0.000165				NPC2	transporter	Inhibited	-2.343	0.0038				TEAD3	transcription regulator	Inhibited	-4.379	0.00321												EGLN	group	Inhibited	-3.279	7.19e-06
			IL10RA	transmembrane receptor	Inhibited	-2.506	2.02e-09				Nr1h	group	Inhibited	-2.33	0.00257				TEAD2	transcription regulator	Inhibited	-4.379	0.00933												ELAVL1	other	Inhibited	-3.241	1.08e-06
			PPP2R5C	other	Inhibited	-2.449	0.0221				IgG	complex	Inhibited	-2.247	0.00108				IRF7	transcription regulator	Inhibited	-4.221	0.0029												IRF3	transcription regulator	Inhibited	-3.232	0.0205
			PPARG	ligand-dependent nuclear receptor	Inhibited	-2.441	7.44e-09				SAFB	other	Inhibited	-2.182	0.00963				IFNB1	cytokine	Inhibited	-4.161	0.00706												COMMD1	transporter	Inhibited	-3.208	8.23e-05
	CELL LINE	DRUG	Upstream Regulator	Molecule Type	Predicted Activation State	Activation z-score	p-value of overlap		CELL LINE	DRUG	Upstream Regulator	Molecule Type	Predicted Activation State	Activation z-score	p-value of overlap		CELL LINE	DRUG	Upstream Regulator	Molecule Type	Predicted Activation State	Activation z-score	p-value of overlap		CELL LINE	DRUG	Upstream Regulator	Molecule Type	Predicted Activation State	Activation z-score	p-value of overlap		CELL LINE	DRUG	Upstream Regulator	Molecule Type	Predicted Activation State	Activation z-score	p-value of overlap
	CST30	GUADECITABINE	HIF1A	transcription regulator	Activated	3.831	0.000306		CST30	GIVINOSTAT	NUPR1	transcription regulator	Activated	8.078	5.12e-12		CST30	JQ1	RICTOR	other	Activated	7.098	1.48e-14		CST30	GSK126	HDL-cholesterol	complex	Activated	3	0.00615		CST30	ABEMACICLIB	NUPR1	transcription regulator	Activated	7.507	3.07e-17
			EGF	growth factor	Activated	3.627	0.00125				RICTOR	other	Activated	6.409	0.0339				E2f	group	Activated	5.243	1.99e-08				CNTF	cytokine	Activated	2.178	0.394				RB1	transcription regulator	Activated	4.801	4.34e-13
			NFkB (complex)	complex	Activated	3.541	0.00324				CDKN2A	transcription regulator	Activated	4.654	1.96e-06				CLPP	peptidase	Activated	5.24	0.000168				FHIT	enzyme	Activated	2.224	0.131				Irgm1	other	Activated	4.748	1.45e-07
			CREBBP	transcription regulator	Activated	3.349	0.00174				CLPP	peptidase	Activated	4.243	0.0073				MAP4K4	kinase	Activated	5.181	0.000144				DICER1	enzyme	Activated	2.209	0.0122				CDKN2A	transcription regulator	Activated	4.054	1.65e-11
			SP1	transcription regulator	Activated	3.295	0.00184				Rb	group	Activated	4.134	1.65e-06				KDM5A	transcription regulator	Activated	4.949	6.55e-06				TET2	enzyme	Activated	2.121	1				EGLN	group	Activated	3.994	0.000518
			SMARCA4	transcription regulator	Activated	3.263	2.77e-06				MAP4K4	kinase	Activated	4.082	0.0568				RABL6	other	Activated	4.828	9.19e-09				POR	enzyme	Activated	2.01	0.0397				RBL1	transcription regulator	Activated	3.968	3.46e-10
			TGFB1	growth factor	Activated	3.156	0.000755				TP53	transcription regulator	Activated	4.047	1.33e-14				KDM1A	enzyme	Activated	4.699	0.00285				CTBP1	enzyme	Activated	2.007	0.0414				Rb	group	Activated	3.812	2.78e-07
			FOS	transcription regulator	Activated	3.103	0.178				TCF3	transcription regulator	Activated	4.043	7.58e-06				TBX2	transcription regulator	Activated	4.665	4.05e-09				CUL1	enzyme	Activated	2	0.00215				KDM5B	transcription regulator	Activated	3.8	3.01e-06
			SOX4	transcription regulator	Activated	3.065	0.276				IKBKB	kinase	Activated	3.893	0.00367				Alpha catenin	group	Activated	4.357	0.143				ADRB	group	Activated	2.384	0.401				CDKN1A	kinase	Activated	3.778	4.59e-24
			NUPR1	transcription regulator	Activated	3.04	0.0251				LGALS1	other	Activated	3.778	0.0496				NR4A1	ligand-dependent nuclear receptor	Activated	4.226	0.000784				EGLN	group	Activated	2.083	0.234				RPS15	other	Activated	3.771	0.0109
			PTH	other	Activated	2.96	0.00362				TGFB1	growth factor	Activated	3.613	2.09e-07				CCND1	transcription regulator	Activated	4.147	1.89e-10				CDK19	kinase	Activated	2.828	0.428				BNIP3L	other	Activated	3.665	3.21e-09
			IL6	cytokine	Activated	2.956	6.67e-07				BNIP3L	other	Activated	3.583	8.95e-05				PTGER2	G-protein coupled receptor	Activated	3.976	7.98e-05				RET	kinase	Activated	2.138	0.222				RBL2	other	Activated	3.543	5.24e-13
			IL1B	cytokine	Activated	2.933	0.000529				Irgm1	other	Activated	3.456	4.91e-06				LIN9	other	Activated	3.691	0.00012				SOCS1	other	Activated	2.78	1				KLF3	transcription regulator	Activated	3.349	0.134
			TP53	transcription regulator	Activated	2.925	1.66e-05				SMARCB1	transcription regulator	Activated	3.433	4.46e-06				YAP1	transcription regulator	Activated	3.654	3.01e-08				COL18A1	other	Activated	2.72	0.163				PRKAA1	kinase	Activated	3.243	0.000198
			IL1A	cytokine	Activated	2.906	0.351				KDM5B	transcription regulator	Activated	3.292	0.000248				EP400	other	Activated	3.594	0.0002				CDH1	other	Activated	2.343	0.0423				TRIM24	transcription regulator	Activated	3.071	0.0436
			STAT3	transcription regulator	Activated	2.905	3.76e-06				KDM5A	transcription regulator	Activated	3.266	0.129				TRIM24	transcription regulator	Activated	3.584	0.0114				1810019D21Rik	other	Activated	2.333	0.0692				NLRP3	other	Activated	3	0.0211
			JUN	transcription regulator	Activated	2.877	2.27e-05				CDKN1A	kinase	Activated	3.248	2e-13				INSIG1	other	Activated	3.563	0.0769				MAPK8IP1	other	Activated	2.189	0.0172				ADRB	group	Activated	2.992	0.0345
			CAMP	other	Activated	2.868	0.0949				CD44	other	Activated	3.178	0.00701				MAPK1	kinase	Activated	3.508	4.85e-06				NLRP3	other	Activated	2.154	0.423				CTLA4	transmembrane receptor	Activated	2.956	0.383
			SMAD3	transcription regulator	Activated	2.849	0.00998				ABCB6	transporter	Activated	3.162	0.0219				FOXM1	transcription regulator	Activated	3.454	2.92e-09				C2CD5	other	Activated	2	0.0565				IKZF3	transcription regulator	Activated	2.94	0.0363
			FGF2	growth factor	Activated	2.809	1.28e-05				CHUK	kinase	Activated	3.15	0.0112				E2F1	transcription regulator	Activated	3.353	1.27e-13				CLPP	peptidase	Activated	2.333	0.134				IKZF1	transcription regulator	Activated	2.91	0.161
			MYC	transcription regulator	Inhibited	-2.977	0.0317				MYC	transcription regulator	Inhibited	-7.114	8.52e-07				CDKN2A	transcription regulator	Inhibited	-6.434	5.47e-11				ATF4	transcription regulator	Inhibited	-3.492	0.0271				Vegf	group	Inhibited	-6.04	3.44e-11
			CAT	enzyme	Inhibited	-2.909	0.000114				MITF	transcription regulator	Inhibited	-5.703	4.39e-13				SREBF1	transcription regulator	Inhibited	-5.795	0.000111				AGT	growth factor	Inhibited	-3.414	0.118				E2F1	transcription regulator	Inhibited	-5.999	1.21e-13
			Alpha catenin	group	Inhibited	-2.792	1.1e-05				MYCN	transcription regulator	Inhibited	-5.172	7.8e-05				Hbb-b1	transporter	Inhibited	-5.488	0.00259				PDGF BB	complex	Inhibited	-3.412	0.00893				HGF	growth factor	Inhibited	-5.607	5.15e-10
			MYCN	transcription regulator	Inhibited	-2.613	0.265				RABL6	other	Inhibited	-5.047	3.17e-10				HBA1/HBA2	transporter	Inhibited	-5.196	1.52e-05				NR1H3	ligand-dependent nuclear receptor	Inhibited	-3.377	0.0433				CSF2	cytokine	Inhibited	-5.516	2.81e-07
			MITF	transcription regulator	Inhibited	-2.449	0.00266				TBX2	transcription regulator	Inhibited	-4.351	2.02e-11				XBP1	transcription regulator	Inhibited	-5.173	0.042				ARNT	transcription regulator	Inhibited	-3.25	0.292				FOXM1	transcription regulator	Inhibited	-5.057	9.67e-10
			CR1L	other	Inhibited	-2.423	0.0123				ERBB2	kinase	Inhibited	-4.321	6.84e-18				IFNA2	cytokine	Inhibited	-5.075	0.000371				Vegf	group	Inhibited	-3.188	0.334				TBX2	transcription regulator	Inhibited	-5.033	5.03e-13
			SMAD7	transcription regulator	Inhibited	-2.399	0.00177				STK11	kinase	Inhibited	-4.259	3.29e-05				INSR	kinase	Inhibited	-4.968	2.68e-10				NR1H2	ligand-dependent nuclear receptor	Inhibited	-3.01	0.00444				TGFB1	growth factor	Inhibited	-4.905	6.4e-12
			PRKAA2	kinase	Inhibited	-2.392	0.0809				INSR	kinase	Inhibited	-4.219	5.17e-07				RB1	transcription regulator	Inhibited	-4.811	1.05e-12				TGFB1	growth factor	Inhibited	-2.887	0.0381				YAP1	transcription regulator	Inhibited	-4.858	8.14e-11
			RPTOR	other	Inhibited	-2.339	0.149				EP400	other	Inhibited	-4.208	8.12e-07				SMARCA4	transcription regulator	Inhibited	-4.767	1.5e-05				OSM	cytokine	Inhibited	-2.813	0.076				STAT1	transcription regulator	Inhibited	-4.818	0.00247
			TBX2	transcription regulator	Inhibited	-2.335	0.00938				E2f	group	Inhibited	-4.147	5.29e-17				NFE2L2	transcription regulator	Inhibited	-4.699	0.00564				MITF	transcription regulator	Inhibited	-2.804	0.383				IFNG	cytokine	Inhibited	-4.793	5.92e-05
			TIMP3	other	Inhibited	-2.236	0.308				HBA1/HBA2	transporter	Inhibited	-4.123	7.57e-05				CDKN1A	kinase	Inhibited	-4.659	2.32e-16				EDN1	cytokine	Inhibited	-2.784	0.204				RABL6	other	Inhibited	-4.629	4.08e-14
			HOXA9	transcription regulator	Inhibited	-2.236	0.176				RPTOR	other	Inhibited	-4.103	0.0015				IL5	cytokine	Inhibited	-4.61	1.05e-05				CD38	enzyme	Inhibited	-2.74	0.429				IFNA2	cytokine	Inhibited	-4.588	2.23e-05
			ALDH1A2	enzyme	Inhibited	-2.219	0.0661				FOXM1	transcription regulator	Inhibited	-4.007	2.64e-09				BRD4	kinase	Inhibited	-4.609	7.73e-07				F2R	G-protein coupled receptor	Inhibited	-2.673	0.00498				IL27	cytokine	Inhibited	-4.542	0.0444
			ACE2	peptidase	Inhibited	-2.219	0.0011				SH3TC2	other	Inhibited	-4	6.56e-07				IFNG	cytokine	Inhibited	-4.565	0.00057				FGF1	growth factor	Inhibited	-2.654	0.0763				Interferon alpha	group	Inhibited	-4.515	1.4e-05
			ZFP36	transcription regulator	Inhibited	-2.208	0.556				KDM1A	enzyme	Inhibited	-3.927	1.04e-06				SCAP	other	Inhibited	-4.526	0.0346				NEUROG3	transcription regulator	Inhibited	-2.63	0.505				E2f	group	Inhibited	-4.482	3.21e-15
			B4GALNT1	enzyme	Inhibited	-2.2	0.00169				EIF4E	translation regulator	Inhibited	-3.827	1				ATF4	transcription regulator	Inhibited	-4.481	6.93e-05				EP400	other	Inhibited	-2.621	0.0853				CASR	G-protein coupled receptor	Inhibited	-4.466	1.04e-05
			RBM5	other	Inhibited	-2.176	0.222				SCAP	other	Inhibited	-3.731	0.00114				IFNL1	cytokine	Inhibited	-4.469	0.037				STAT4	transcription regulator	Inhibited	-2.619	0.0299				ERBB2	kinase	Inhibited	-4.44	2.28e-17
			AURK	group	Inhibited	-2.138	0.0204				UCP1	transporter	Inhibited	-3.707	0.0408				SREBF2	transcription regulator	Inhibited	-4.465	0.00142				SKIL	transcription regulator	Inhibited	-2.599	0.0853				SP1	transcription regulator	Inhibited	-4.417	0.00403
			NEUROG1	transcription regulator	Inhibited	-2.138	0.000191				LIN9	other	Inhibited	-3.552	1.46e-07				CAB39L	kinase	Inhibited	-4.243	0.00129				RIPK2	kinase	Inhibited	-2.568	0.427				ESR1	ligand-dependent nuclear receptor	Inhibited	-4.403	4.06e-09
			ANLN	other	Inhibited	-2.121	0.0204				PTGER2	G-protein coupled receptor	Inhibited	-3.535	2.68e-07				BNIP3L	other	Inhibited	-4.235	1.8e-07				CG	complex	Inhibited	-2.562	0.00173				PTGER2	G-protein coupled receptor	Inhibited	-4.28	2.99e-07
